# Spatially-resolved multimodal profiling identifies functionally-heterogeneous cancer-associated fibroblasts associated with poor radiotherapy outcomes in muscle-invasive bladder cancer

**DOI:** 10.64898/2026.09.18.752662

**Authors:** Amy Burley, Katie O’Fee, Morgane Dromby, Mi Chween Chan, Barry Gusterson, Adrian Larkeryd, Emma Westlund, Priya Narayanan, Chirine Sakr, Tatiany Silveira, Rose Foster, Mikel Portillo, Marc Rabionet Diaz, Tom Lund, Alan Melcher, Esther N. Arwert, Richard Bryan, Maurice Zeegers, K.K. Cheng, Ananya Choudhury, Kelly Jones, Shaista Hafeez, Robert Huddart, Syed Hussain, Emma Hall, Nick James, Anna Wilkins

## Abstract

**Background:** Cancer-associated fibroblasts (CAFs) contribute to systemic therapy resistance in muscle-invasive bladder cancer (MIBC), but their functional heterogeneity and relevance to curative bladder-preserving radiotherapy, are poorly understood.

**Methods:** Transcriptomic analysis was performed on 279 tumours from BC2001, a phase 3 radiotherapy clinical trial. To study CAF heterogeneity, we integrated bulk RNA-seq, single-cell spatial analysis of multiplex immunofluorescence images and quantification of extracellular matrix (ECM) features in 155 MIBC biopsies. The functional heterogeneity of distinct CAF populations was evaluated by single-nuclear RNA-seq. Spatial interactions between CAF populations and CD8+ T-cells was assessed and the relevance of lymphocytes to radiation responses was evaluated in a CAF-enriched murine bladder cancer model (BBN963).

**Results:** BC2001 patients with CAF-enriched tumours had worse overall survival (HR=1.671, 95% CI 1.221-2.287, Log-rank p=0.0012). CAF abundance and antigen expression was highly heterogenous. Podoplanin (PDPN) was expressed on the majority of CAFs and was associated with inflammatory pathways. Enrichment of CAF gene signatures was associated with a significant increase in CAFs expressing fibroblast activation protein (FAP) (p=0.004) and dense ECM features (p=0.0004). Fifty-three percent of tumours exhibited stromal CD8+ T-cell exclusion with significant enrichment in FAP-dominant neighbourhoods (p<0.001). *In vivo*, lymphocytes were critical for radiation-induced tumour control, indicating that immune cold or excluded tumours may have limited radiotherapy responses.

**Conclusion:** In MIBC, CAFs are associated with poor radiotherapy outcomes. Multiple mechanisms are deployed by functionally-heterogeneous CAFs, including promotion of chronic inflammation by PDPN+ CAFs and ECM remodelling by FAP+ CAFs which impact CD8+ T-cell distribution and radiation responses.

**Graphical abstract:** 
