## Supplementary file 4 for "Spatially-resolved multimodal profiling identifies functionally-heterogeneous cancer-associated fibroblasts associated with poor radiotherapy outcomes in muscle-invasive bladder cancer"

	Stroma	Tumor	muscle	row_sums	Quartile	New_pheno	Rationale
Num FAP PDGFRa aSMA CD8 panCK	1	1	0	2	1	Other	quartile 1 - low detections
Num PDGFRa aSMA CD8 panCK	0	11	1	12	1	Other	quartile 1 - low detections
Num FAP PDPN PDGFRa aSMA CD8 panCK	6	23	1	30	1	Other	quartile 1 - low detections
Num FAP aSMA CD8 panCK	2	28	1	31	1	Other	quartile 1 - low detections
Num FAP PDPN aSMA CD8 panCK	13	52	3	68	1	Other	quartile 1 - low detections
Num FAP PDGFRa aSMA CD8	85	1	0	86	1	Other	quartile 1 - low detections
Num FAP PDGFRa CD8 panCK	5	90	0	95	1	Other	quartile 1 - low detections
Num PDPN PDGFRa aSMA CD8 panCK	21	104	6	131	1	Other	quartile 1 - low detections
Num PDGFRa aSMA CD8	214	4	17	235	1	Other	quartile 1 - low detections
Num aSMA CD8 panCK	2	233	23	258	1	Other	quartile 1 - low detections
Num PDGFRa CD8 panCK	22	384	0	406	1	Other	quartile 1 - low detections
Num FAP PDPN PDGFRa CD8 panCK	80	435	0	515	1	Other	quartile 1 - low detections
Num FAP PDPN PDGFRa aSMA CD8	563	12	3	578	1	Other	quartile 1 - low detections
Num FAP aSMA CD8	546	38	51	635	1	Other	quartile 1 - low detections
Num PDPN aSMA CD8 panCK	31	690	39	760	1	Other	quartile 1 - low detections
Num FAP PDGFRa aSMA panCK	163	597	69	829	1	Other	quartile 1 - low detections
Num FAP PDGFRa CD8	1043	58	0	1101	1	Other	quartile 1 - low detections
Num FAP PDPN aSMA CD8	1528	85	44	1657	2	Other	less than 5000 detections
Num PDGFRa aSMA panCK	118	1526	243	1887	2	Other	less than 5000 detections
Num PDPN PDGFRa CD8 panCK	415	2306	0	2721	2	Other	less than 5000 detections
Num PDPN PDGFRa aSMA CD8	2484	160	117	2761	2	Other	less than 5000 detections
Num PDGFRa CD8	3764	261	9	4034	2	Other	less than 5000 detections
Num FAP PDPN PDGFRa aSMA panCK	1205	3070	90	4365	2	Other	less than 5000 detections
Num aSMA CD8	2495	262	2265	5022	2	Other	less than 5000 detections
Num FAP PDPN PDGFRa CD8	5986	239	0	6225	2	CD8_other	possible CD8 with overlapping stroma marker due to close proximity
Num FAP CD8 panCK	15	9800	2	9817	2	panCK_other	dominant in tumour region - likely panCK cell, other added to acknowledge presence of strooma marker
Num PDPN aSMA CD8	7516	773	1544	9833	2	CD8_other	possible CD8 with overlapping stroma marker due to close proximity
Num FAP PDPN CD8 panCK	192	9885	0	10077	2	panCK_other	dominant in tumour region - likely panCK cell, other added to acknowledge presence of strooma marker
Num FAP CD8	7689	2449	17	10155	2	CD8_other	possible CD8 with overlapping stroma marker due to close proximity
Num PDPN PDGFRa aSMA panCK	2046	9278	462	11786	2	panCK_other	possible tumour stroma boundary, dominant in tumour region - likely panCK cell, other added to acknowledge presence of strooma marker
Num FAP PDGFRa panCK	1147	12623	7	13777	2	panCK_other	dominant in tumour region - likely panCK cell, other added to acknowledge presence of strooma marker
Num FAP PDGFRa aSMA	12765	502	1032	14299	2	FAP_PDGFRa_aSMA	original phenotype
Num FAP aSMA panCK	772	17390	1254	19416	2	panCK_other	dominant in tumour region - likely panCK cell, other added to acknowledge presence of strooma marker
Num FAP PDPN CD8	20036	2947	11	22994	3	CD8_other	possible CD8 with overlapping stroma marker due to close proximity
Num FAP PDPN aSMA panCK	3096	19678	799	23573	3	panCK_other	dominant in tumour region - likely panCK cell, other added to acknowledge presence of strooma marker
Num FAP PDPN PDGFRa panCK	5480	21222	2	26704	3	panCK_other	dominant in tumour region - likely panCK cell, other added to acknowledge presence of strooma marker
Num PDPN PDGFRa CD8	26687	1712	17	28416	3	CD8_other	possible CD8 with overlapping stroma marker due to close proximity
Num PDGFRa aSMA	26791	1619	7276	35686	3	PDGFRa_aSMA	original phenotype
Num PDGFRa panCK	2139	45066	19	47224	3	panCK_other	dominant in tumour region - likely panCK cell, other added to acknowledge presence of strooma marker
Num FAP PDGFRa	71971	5211	59	77241	3	FAP_PDGFRa	original phenotype
Num PDPN aSMA panCK	5606	69407	5505	80518	3	panCK_other	dominant in tumour region - likely panCK cell, other added to acknowledge presence of stroma marker, possible T:S boundary
Num CD8 panCK	64	83334	17	83415	3	CD8	CD8 in tumour region
Num PDPN CD8 panCK	1256	103271	19	104546	3	PDPN_CD8	PDPN_CD8 in tumour region
Num PDPN PDGFRa panCK	16191	90008	12	106211	3	panCK_other	possible tumour stroma boundary, dominant in tumour region - likely panCK cell, other added to acknowledge presence of strooma marker
Num CD8	94717	37127	3091	134935	3	CD8	original phenotype
Num aSMA panCK	1178	124609	18124	143911	3	panCK_other	dominant in tumour region - likely panCK cell, other added to acknowledge presence of strooma marker
Num FAP PDPN PDGFRa aSMA	137717	3642	3478	144837	3	FAP_PDPN_PDGFRa_aSMA	original phenotype
Num PDPN CD8	141481	41894	895	184270	3	PDPN_CD8	original phenotype
Num PDGFRa	186936	21651	709	209296	3	PDGFRa	original phenotype
Num FAP aSMA	169691	27188	42514	239393	4	FAP_aSMA	top quartile
Num PDPN PDGFRa aSMA	213223	8845	23286	245354	4	PDPN_PDGFRa_aSMA	top quartile
Num FAP PDPN panCK	18152	355840	39	374031	4	FAP_PDPN_panCK	top quartile
Num FAP PDPN PDGFRa	406242	15923	60	422225	4	FAP_PDPN_PDGFRa	top quartile
Num FAP PDPN aSMA	478567	28734	38689	545990	4	FAP_PDPN_aSMA	top quartile
Num PDPN PDGFRa	843986	59695	574	904255	4	PDPN_PDGFRa	top quartile
Num FAP	715664	215669	2523	933856	4	FAP	top quartile
Num FAP panCK	3648	1350818	98	1354564	4	FAP_panCK	top quartile
Num FAP PDPN	1247980	118355	746	1367081	4	FAP_PDPN	top quartile
Num PDPN aSMA	1221735	78097	432687	1732519	4	PDPN_aSMA	top quartile
Num aSMA	845824	187939	1934694	2968457	4	aSMA	top quartile
Num PDPN panCK	83390	3101613	929	3185932	4	PDPN_panCK	top quartile
Num PDPN	5619639	689537	20746	6329922	4	PDPN	top quartile
unclassified	7410765	5469424	271806	13151995	4	unclassified detections	top quartile
Num panCK	15187	39368044	5142	39388373	4	panCK	top quartile
Num Detections	20087973	51821489	2821866	74731328	4	total detections	top quartile
